# A rapid urban biodiversity blitz using aquatic environmental DNA

**DOI:** 10.1101/2020.05.27.116905

**Authors:** Kamil Hupało, Markus Majaneva, Molly Victoria Czachur, Lucas Sire, Daniel Marquina, Darío A. Lijtmaer, Vladislav Ivanov, Sonja Leidenberger, Fedor Čiampor, Zuzana Čiamporová-Zaťovičová, Izabela S. Mendes, Andrea Desiderato, Lasse Topstad, Kenny Meganck, Danial Hariz Z. A., Gaute Kjærstad, Xiao-Long Lin, Benjamin Price, Mark Stevens, Torbjørn Ekrem, Kristy Deiner

## Abstract

**Background:** As global biodiversity declines, there’s an increasing need to create an educated and engaged society. Having people from all ages participate in measuring biodiversity where they live helps to create awareness. Recently, the use of environmental DNA (eDNA) for biodiversity surveys has gained momentum. Here, we test whether sampling eDNA and metabarcoding can be used for rapid urban biodiversity surveys for educational purposes.

**Materials & Methods:** We sampled 2×1 L of water from each of 15 locations in the city of Trondheim, Norway, including a variety of freshwater, marine and brackish habitats. DNA was extracted, amplified in triplicate for the COI gene and sequenced. The obtained data were analysed on the novel mBRAVE platform, an online open access software and computing resource.

**Results:** The water samples were collected in two days by two people and the lab analysis was completed in five days by one person. Overall, we detected the presence of 501 taxa identified as belonging to 435 species, representing 90 orders and 18 phyla. On average, only 5.4% of the taxa were shared among six replicates per site. Based on the observed diversity, three distinct clusters were detected and related to geographic distribution of sites. There were some taxa shared between the habitats, with a substantial presence of terrestrial biota.

**Discussion:** Our results match expected patterns of biodiversity in the landscape and show that with minimal sampling effort, hundreds of species can be detected. Thus, using eDNA analysis of water is promising for rapid biodiversity surveys, and it is likely that more detailed results could be obtained by optimising field and lab methods for particular groups of interest. We recommend that rapid eDNA surveys, with openly available services and softwares, can be used to raise awareness in the importance of biodiversity.
