## Supplementary material for "A rapid urban biodiversity blitz using aquatic environmental DNA": Table S3

### Sheet: Discrepancy table
Category	phylum	class	order	family	genus	species	bin_uri
"MERGING": One BIN with multiple species
	Annelida	Clitellata	Enchytraeida	Enchytraeidae	Enchytraeus	Enchytraeus bulbosus, Enchytraeus buchholzi L4	BOLD:AAT9793
	Annelida	Clitellata	Haplotaxida	Lumbricidae	Aporrectodea, Lumbricus	Lumbricus terrestris, Aporrectodea longa	BOLD:AAA2509
	Annelida	Clitellata	Haplotaxida	Lumbricidae	Lumbricus	Lumbricus rubellus, Lumbricus castaneus, Lumbricus rubellus L2	BOLD:AAA7354
	Annelida	Clitellata	Haplotaxida	Lumbricidae	Octolasion, Aporrectodea, LumbricidaeGEN, Bimastos, Lumbricus, Nicodrilus, Dendrodrilus	Bimastos parvus, Dendrodrilus rubidus, Aporrectodea rosea, Lumbricus rubellus, Nicodrilus nocturna, Octolasion tyrtaeum, Octolasion cyaneum, LumbricidaeGEN sp. DPEW10985, LumbricidaeGEN sp. DPEW9286	BOLD:AAA7664
	Annelida	Clitellata	Haplotaxida	Lumbricidae	Octolasion, Proctodrilus, Aporrectodea, Dendrodrilus	Dendrodrilus rubidus, Aporrectodea rosea, Aporrectodea tuberculata, Proctodrilus antipai, Aporrectodea rosea L2	BOLD:AAD4539
	Annelida	Polychaeta	Phyllodocida	Nereididae	Alitta, Hediste	Alitta virens, Hediste diversicolor	BOLD:AAA8306
	Annelida	Polychaeta	Phyllodocida	Nereididae	Alitta, Nereis	Alitta virens, Nereis pelagica CMC02, Nereis pelagica	BOLD:ABX6564
	Annelida	Polychaeta	Phyllodocida	Polynoidae	Harmothoe	Harmothoe cf. mariannae, Harmothoe cf. impar, Harmothoe fragilis, Harmothoe mariannae	BOLD:AAD5269
	Annelida	Polychaeta	Terebellida	Pectinariidae	Pectinaria, Lagis	Pectinaria koreni, Lagis koreni	BOLD:AAA1294
	Arthropoda	Branchiopoda	Anomopoda	Daphniidae	Daphnia	Daphnia longispina, Daphnia hyalina, Daphnia galeata	BOLD:AAF7327
	Arthropoda	Branchiopoda	Anomopoda	Daphniidae	Daphnia	Daphnia laevis, Daphnia hyalina, Daphnia sp., Daphnia cucullata, Daphnia mendotae, Daphnia galeata	BOLD:AAC5002
	Arthropoda	Branchiopoda	Diplostraca	Podonidae	Evadne	Evadne nordmanni, Evadne spinifera	BOLD:ACF5469
	Arthropoda	Branchiopoda	Diplostraca	Sididae, Leptodoridae	Sida, Leptodora	Leptodora kindtii, Sida crystallina	BOLD:AAA5941
	Arthropoda	Chilopoda	Geophilomorpha	Geophilidae	Geophilus	Geophilus 1Pdju, Geophilus insculptus, Geophilus alpinus	BOLD:ACT8937
	Arthropoda	Collembola	Entomobryomorpha	Entomobryidae	Heteromurus, Lepidocyrtus	Lepidocyrtus lanuginosus, Lepidocyrtus lignorum, Heteromurus major L2	BOLD:ACX3201
	Arthropoda	Collembola	Entomobryomorpha	Isotomidae	Desoria, Isotoma	Isotoma viridis, Desoria tigrina	BOLD:AAO1587
	Arthropoda	Collembola	Entomobryomorpha	Isotomidae	Isotomurus	Isotomurus palustris, Isotomurus cf. maculatus, Isotomurus graminis	BOLD:AAI5787
	Arthropoda	Collembola	Entomobryomorpha	Tomoceridae	Tomocerus	Tomocerus vulgaris, Tomocerus minor	BOLD:ACJ1722
	Arthropoda	Insecta	Coleoptera	Carabidae	Amara	Amara similata, Amara plebeja	BOLD:AAZ7709
	Arthropoda	Insecta	Coleoptera	Elmidae	Elmis	Elmis sp., Elmis aenea, Elmis perezi	BOLD:AAF0074
	Arthropoda	Insecta	Coleoptera	Staphylinidae	Leptacinus	Leptacinus sulcifrons, Leptacinus pusillus, Leptacinus formicetorum, Leptacinus intermedius	BOLD:AAO1025
	Arthropoda	Insecta	Coleoptera	Staphylinidae	Tachinus	Tachinus signatus, Tachinus rufipes	BOLD:AAM9922
	Arthropoda	Insecta	Diptera	Chironomidae	Chironomus	Chironomus melanotus, Chironomus annularius	BOLD:AAU4046
	Arthropoda	Insecta	Diptera	Chironomidae	Corynoneura	Corynoneura celeripes, Corynoneura edwardsi	BOLD:ACO4059
	Arthropoda	Insecta	Diptera	Chironomidae	Cricotopus, Paratrichocladius	Cricotopus rufiventris, Paratrichocladius rufiventris	BOLD:AAM5377
	Arthropoda	Insecta	Diptera	Chironomidae	Diamesa	Diamesa bohemani, Diamesa zernyi	BOLD:AAB5113
	Arthropoda	Insecta	Diptera	Chironomidae	Diamesa	Diamesa hamaticornis, Diamesa tonsa, Diamesa vaillanti x Diamesa tonsa, Diamesa hyperborea, Diamesa cinerella/tonsa group sp. 1 MM-2015, Diamesa cinerella	BOLD:AAB5106
	Arthropoda	Insecta	Diptera	Chironomidae	Glyptotendipes	Glyptotendipes cauliginellus, Glyptotendipes lobiferus	BOLD:AAF8348
	Arthropoda	Insecta	Diptera	Chironomidae	Heterotrissocladius	Heterotrissocladius marcidus, Heterotrissocladius grimshawi	BOLD:AAF2163
	Arthropoda	Insecta	Diptera	Chironomidae	Micropsectra	Micropsectra contracta, Micropsectra apposita, Micropsectra junci	BOLD:AAC7823
	Arthropoda	Insecta	Diptera	Chironomidae	Natarsia, Zavrelimyia	Natarsia punctata, Zavrelimyia nr. hirtimanus	BOLD:AAV2697
	Arthropoda	Insecta	Diptera	Chironomidae	Orthocladius	Orthocladius oblidens, Orthocladius decoratus	BOLD:AAD8971
	Arthropoda	Insecta	Diptera	Chironomidae	Parachironomus	Parachironomus varus, Parachironomus siljanensis	BOLD:AAP6556
	Arthropoda	Insecta	Diptera	Chironomidae	Sergentia	Sergentia baueri, Sergentia prima	BOLD:AAJ7711
	Arthropoda	Insecta	Diptera	Chironomidae	Synendotendipes	Synendotendipes lepidus, Synendotendipes impar	BOLD:AAV3351
	Arthropoda	Insecta	Diptera	Scathophagidae	Scathophaga	Scathophaga hiemalis, Scathophaga stercoraria	BOLD:AAD0853
	Arthropoda	Insecta	Diptera	Sciaridae	Scatopsciara	Scatopsciara nana, Scatopsciara vitripennis	BOLD:AAU6764
	Arthropoda	Insecta	Diptera	Simuliidae	Simulium	Simulium trifasciatum, Simulium ornatum s.l., Simulium ornatum	BOLD:ACE5768
	Arthropoda	Insecta	Diptera	Simuliidae	Simulium	Simulium variegatum, Simulium monticola, Simulium sp., Simulium argyreatum	BOLD:AAB8783
	Arthropoda	Insecta	Diptera	Simuliidae	Simulium	Simulium vernum, Simulium cryophilum, Simulium crenobium	BOLD:AAB8624
	Arthropoda	Insecta	Diptera	Tipulidae	Tipula	Tipula salicetorum, Tipula (Arctotipula) salicetorum, Tipula caliginosa	BOLD:AAG4519
	Arthropoda	Insecta	Ephemeroptera	Baetidae	Baetis	Baetis rhodani, Baetis atlanticus, Baetis vernus	BOLD:AAF2829
	Arthropoda	Insecta	Ephemeroptera	Baetidae	Baetis, Alainites, Takobia	Takobia muticus, Alainites muticus, Baetis muticus	BOLD:AAJ9345
	Arthropoda	Insecta	Ephemeroptera	Baetidae	Baetis, Nigrobaetis	Nigrobaetis niger, Baetis niger	BOLD:AAY5921
	Arthropoda	Insecta	Ephemeroptera	Baetidae	Cloeon	Cloeon inscriptum, Cloeon dipterum	BOLD:AAJ4113
	Arthropoda	Insecta	Ephemeroptera	Heptageniidae	Heptagenia	Heptagenia elegantula, Heptagenia flavescens, Heptagenia sulphurea, Heptagenia pulla, Heptagenia dalecarlica	BOLD:AAB1906
	Arthropoda	Insecta	Ephemeroptera	Siphlonuridae	Siphlonurus	Siphlonurus lacustris, Siphlonurus aestivalis	BOLD:AAN0157
	Arthropoda	Insecta	Hemiptera	Corixidae	Callicorixa	Callicorixa producta, Callicorixa praeusta	BOLD:AAK1938
	Arthropoda	Insecta	Lepidoptera	Noctuidae	Noctua	Noctua atlantica, Noctua pronuba	BOLD:AAA2632
	Arthropoda	Insecta	Odonata	Aeshnidae	Aeshna	Aeshna grandis, Aeshna juncea	BOLD:AAJ5811
	Arthropoda	Insecta	Plecoptera	Leuctridae	Leuctra	Leuctra fusca, Leuctra digitata	BOLD:ACY3863
	Arthropoda	Insecta	Plecoptera	Nemouridae	Nemoura	Nemoura flexuosa, Nemoura cinerea, Nemoura dubitans	BOLD:AAG9376
	Arthropoda	Insecta	Plecoptera	Perlodidae	Diura	Diura nanseni, Diura bicaudata	BOLD:AAY9944
	Arthropoda	Insecta	Trichoptera	Hydropsychidae	Hydropsyche	Hydropsyche newae, Hydropsyche pellucidula	BOLD:ABZ6065
	Arthropoda	Insecta	Trichoptera	Leptoceridae	Adicella, Athripsodes	Adicella reducta, Athripsodes aterrimus	BOLD:AAD8953
	Arthropoda	Insecta	Trichoptera	Leptoceridae	Ceraclea, Athripsodes	Athripsodes annulicornis, Ceraclea annulicornis	BOLD:AAA5430
	Arthropoda	Insecta	Trichoptera	Limnephilidae	Potamophylax	Potamophylax cingulatus, Potamophylax latipennis	BOLD:AAD5620
	Arthropoda	Insecta	Trichoptera	Limnephilidae	Stenophylax, Micropterna	Micropterna lateralis, Stenophylax sequax, Micropterna sequax	BOLD:AAC4985
	Arthropoda	Insecta	Trichoptera	Polycentropodidae	Plectrocnemia	Plectrocnemia geniculata, Plectrocnemia conjuncta, Plectrocnemia conspersa	BOLD:AAE2651
	Arthropoda	Insecta	Trichoptera	Rhyacophilidae	Rhyacophila	Rhyacophila dorsalis, Rhyacophila nevada, Rhyacophila bubila, Rhyacophila meridionalis, Rhyacophila nubila, Rhyacophila sp.	BOLD:AAC4103
	Arthropoda	Insecta	Trichoptera	Sericostomatidae	Sericostoma	Sericostoma schneideri, Sericostoma personatum, Sericostoma flavicorne, Sericostoma sp.	BOLD:ACH0620
	Arthropoda	Malacostraca	Amphipoda	Corophiidae	Crassicorophium, Corophium	Corophium arenarium, Crassicorophium bonellii	BOLD:AAG7222
	Arthropoda	Malacostraca	Amphipoda	Hyalidae	Apohyale, Hyale	Apohyale prevostii, Hyale nilssoni	BOLD:AAB5862
	Arthropoda	Ostracoda	Podocopida	Cyprididae	Heterocypris	Heterocypris salina, Heterocypris incongruens	BOLD:ABZ9242
	Arthropoda	Ostracoda	Podocopida	Cyprididae	Potamocypris	Potamocypris unicaudata, Potamocypris villosa	BOLD:ABZ9937
	Chordata	Actinopterygii	Scorpaeniformes	Gasterosteidae	Gasterosteus	Gasterosteus gymnurus, Gasterosteus sp., Gasterosteus aculeatus, Gasterosteus islandicus	BOLD:AAA8488
	Cnidaria	Anthozoa	Actiniaria	Sagartiidae, Actiniidae, Metridiidae, Actinostolidae	Sagartia, Metridium, Stomphia, Urticina	Sagartia elegans, Metridium sp., Stomphia sp., Metridium senile, Metridium farcimen, Urticina crassicornis	BOLD:ACO8622
	Cnidaria	Anthozoa	Ceriantharia	Cerianthidae	Pachycerianthus, Cerianthus	Cerianthus lloydii, Pachycerianthus borealis	BOLD:AAI3719
	Cnidaria	Hydrozoa	Anthoathecata	Hydridae	Hydra	Hydra magnipapillata, Hydra shenzhensis, Hydra sp. ONI_5_CO1, Hydra vulgaris, Hydra japonica	BOLD:AAI8723
	Cnidaria	Hydrozoa	Anthoathecata	Tubulariidae, Corynidae	Hybocodon, Sarsia	Sarsia lovenii, Hybocodon prolifer, Sarsia princeps, Sarsia tubulosa	BOLD:AAF1632
	Cnidaria	Hydrozoa	Leptothecata	Campanulariidae	Laomedea, Obelia	Laomedea flexuosa, Obelia longissima	BOLD:AAF4295
	Cnidaria	Hydrozoa	Leptothecata	Campanulariidae	Obelia, Clytia	Obelia dichotoma, Obelia sp., Obelia longissima, Obelia sp. RW-2010, Clytia hemisphaerica	BOLD:AAE6029
	Echinodermata	Echinoidea	Spatangoida	Loveniidae	Echinocardium	Echinocardium capense, Echinocardium flavescens	BOLD:AAW4723
	Gastrotricha	Echinoidea	Chaetonotida	Chaetonotidae	Chaetonotus	Chaetonotus borealis, Chaetonotus persimilis	BOLD:ADW2723
	Mollusca	Bivalvia	Myida	Myidae	Mya	Mya truncata, Mya arenaria	BOLD:AAE6281
	Mollusca	Gastropoda	Myida	Planorbidae	Gyraulus	Gyraulus takhteevi, Gyraulus sp., Gyraulus acronicus	BOLD:ACQ2739
	Mollusca	Gastropoda	Hygrophila	Lymnaeidae	Radix	Radix ovata, Radix peregra, Radix balthica, Radix 136m4, Lymnaea peregra	BOLD:AAN9288
	Mollusca	Gastropoda	Trochida	Trochidae	Gibbula	Gibbula tumida, Gibbula cineraria, Gibbula umbilicales	BOLD:AAY1495
	Porifera	Demospongiae	Haplosclerida	Chalinidae	Haliclona	Haliclona urceolus, Haliclona oculata	BOLD:ACB4133
	Porifera	Demospongiae	Haplosclerida	Potamolepidae, Malawispongiidae, Lubomirskiidae, Spongillidae	Pachydictyum, Cortispongilla, Rezinkovia, Tubella, Corvospongilla, Spongillina, Baikalospongia, Swartschewskia, Racekiela, Ephydatia, Eunapius, Spongilla, Trochospongilla, Lubomirskia, Echinospongilla	Trochospongilla horrida, Corvospongilla ultima, Pachydictyum globosum, Echinospongilla brichardi, Baikalospongia dzhegatajensis, Racekiela montemflumina, Ephydatia muelleri, Swartschewskia papyracea, Spongilla lacustris, Spongilla vastus, Baikalospongia fungiformis, Ephydatia fluviatilis, Ephydatia sp. ZMB Por 12660, Baikalospongia intermedia, Lubomirskia abietina, Pachydictyum incrustans, Lubomi…	BOLD:AAJ0256
"SPLITTING": One species with multiple BINs
	Annelida	Clitellata	Haplotaxida	Lumbricidae	Allolobophora	Allolobophora chlorotica	BOLD:AAA2169
	Annelida	Clitellata	Haplotaxida	Lumbricidae	Allolobophora	Allolobophora chlorotica	BOLD:ACF3429
	Annelida	Clitellata	Haplotaxida	Lumbricidae	Eiseniella	Eiseniella tetraedra	BOLD:AAB7511
	Annelida	Clitellata	Haplotaxida	Lumbricidae	Eiseniella	Eiseniella tetraedra	BOLD:AAB7509
	Annelida	Clitellata	Haplotaxida	Lumbricidae	Eiseniella	Eiseniella tetraedra	BOLD:AAB7510
	Annelida	Clitellata	Haplotaxida	Lumbricidae	Lumbricus	Lumbricus castaneus	BOLD:AAT9003
	Annelida	Clitellata	Haplotaxida	Lumbricidae	Lumbricus	Lumbricus castaneus	BOLD:ABZ1199
	Annelida	Clitellata	Haplotaxida	Lumbricidae	Lumbricus	Lumbricus terrestris	BOLD:AAA2503
	Annelida	Clitellata	Haplotaxida	Lumbricidae	Lumbricus	Lumbricus terrestris	BOLD:AAA2505
	Annelida	Clitellata	Haplotaxida	Lumbricidae	Lumbricus	Lumbricus terrestris	BOLD:ABZ5168
	Annelida	Clitellata	Haplotaxida	Lumbricidae	Octolasion	Octolasion cyaneum	BOLD:ADM7186
	Annelida	Clitellata	Haplotaxida	Lumbricidae	Octolasion	Octolasion cyaneum	BOLD:AAC2666
	Annelida	Clitellata	Haplotaxida	Lumbricidae	Octolasion	Octolasion cyaneum	BOLD:ACF5855
	Annelida	Clitellata	Haplotaxida	Naididae	Chaetogaster	Chaetogaster diastrophus	BOLD:ACB6471
	Annelida	Clitellata	Haplotaxida	Naididae	Chaetogaster	Chaetogaster diastrophus	BOLD:ACB6472
	Annelida	Clitellata	Haplotaxida	Naididae	Chaetogaster	Chaetogaster diastrophus	BOLD:ADR8188
	Annelida	Clitellata	Haplotaxida	Naididae	Nais	Nais communis	BOLD:ACB6662
	Annelida	Clitellata	Haplotaxida	Naididae	Nais	Nais communis	BOLD:ACB6664
	Annelida	Clitellata	Haplotaxida	Naididae	Nais	Nais communis	BOLD:ACB6666
	Annelida	Clitellata	Haplotaxida	Naididae	Tubifex	Tubifex sp., Tubifex tubifex	BOLD:ACA9222
	Annelida	Clitellata	Haplotaxida	Naididae	Tubifex	Tubifex tubifex	BOLD:AAA6801
	Annelida	Clitellata	Haplotaxida	Naididae	Tubifex	Tubifex tubifex	BOLD:AAA6802
	Annelida	Clitellata	Haplotaxida	Naididae	Tubifex	Tubifex tubifex	BOLD:AAA6805
	Annelida	Clitellata	Haplotaxida	Naididae	Tubifex	Tubifex tubifex	BOLD:ADJ9700
	Annelida	Clitellata	Haplotaxida	Naididae	Tubifex	Tubifex tubifex	BOLD:ADK1553
	Annelida	Clitellata	Haplotaxida	Naididae	Tubifex	Tubifex tubifex	BOLD:ADK4845
	Annelida	Clitellata	Lumbriculida	Lumbriculidae	Stylodrilus	Stylodrilus heringianus	BOLD:AAE8945
	Annelida	Clitellata	Lumbriculida	Lumbriculidae	Stylodrilus	Stylodrilus heringianus	BOLD:ACQ6641
	Annelida	Polychaeta	Phyllodocida	Nereididae	Hediste	Hediste diversicolor	BOLD:ACP3869
	Annelida	Polychaeta	Phyllodocida	Nereididae	Hediste	Hediste diversicolor	BOLD:ABZ0338
	Annelida	Polychaeta	Phyllodocida	Nereididae	Hediste	Hediste diversicolor	BOLD:ACF5237
	Annelida	Polychaeta	Phyllodocida	Nereididae	Hediste	Hediste diversicolor	BOLD:ABY6379
	Annelida	Polychaeta	Phyllodocida	Nereididae	Hediste	Hediste diversicolor	BOLD:ACE2978
	Annelida	Polychaeta	Phyllodocida	Nereididae	Hediste	Hediste diversicolor	BOLD:AAB1936
	Arthropoda	Branchiopoda	Onychopoda	Polyphemidae	Polyphemus	Polyphemus pediculus	BOLD:AAM1203
	Arthropoda	Branchiopoda	Onychopoda	Polyphemidae	Polyphemus	Polyphemus pediculus	BOLD:AAM1207
	Arthropoda	Collembola	Entomobryomorpha	Isotomidae	Isotomurus	Isotomurus unifasciatus, Isotomurus palustris	BOLD:AAA5271
	Arthropoda	Collembola	Entomobryomorpha	Isotomidae	Isotomurus	Isotomurus unifasciatus, Isotomurus palustris	BOLD:AAO1741
	Arthropoda	Collembola	Symphypleona	Sminthuridae	Sminthurus	Sminthurus viridis	BOLD:ACH7038
	Arthropoda	Collembola	Symphypleona	Sminthuridae	Sminthurus	Sminthurus viridis	BOLD:ACI0596
	Arthropoda	Insecta	Diptera	Chironomidae	Ablabesmyia	Ablabesmyia monilis	BOLD:AAF3633
	Arthropoda	Insecta	Diptera	Chironomidae	Ablabesmyia	Ablabesmyia monilis	BOLD:ACE5418
	Arthropoda	Insecta	Diptera	Chironomidae	Rheocricotopus	Rheocricotopus fuscipes	BOLD:AAM7067
	Arthropoda	Insecta	Diptera	Chironomidae	Rheocricotopus	Rheocricotopus fuscipes	BOLD:AAV2322
	Arthropoda	Insecta	Diptera	Chironomidae	Synorthocladius	Synorthocladius semivirens	BOLD:AAK6026
	Arthropoda	Insecta	Diptera	Chironomidae	Synorthocladius	Synorthocladius semivirens	BOLD:ACM5930
	Arthropoda	Insecta	Diptera	Chironomidae	Tanytarsus	Tanytarsus usmaensis	BOLD:ACY8157
	Arthropoda	Insecta	Diptera	Chironomidae	Tanytarsus	Tanytarsus usmaensis	BOLD:ACZ1591
	Arthropoda	Insecta	Diptera	Chironomidae	Tvetenia	Tvetenia calvescens	BOLD:AAF6378
	Arthropoda	Insecta	Diptera	Chironomidae	Tvetenia	Tvetenia calvescens	BOLD:AAF6379
	Arthropoda	Insecta	Diptera	Chironomidae	Tvetenia	Tvetenia calvescens	BOLD:AAG1011
	Arthropoda	Insecta	Diptera	Chironomidae	Tvetenia	Tvetenia calvescens	BOLD:AAU0004
	Rotifera	Eurotatoria	Bdelloidea	Philodinidae	Philodina	Philodina flaviceps	BOLD:ABX0459
	Rotifera	Eurotatoria	Bdelloidea	Philodinidae	Philodina	Philodina flaviceps	BOLD:ACE5694
	Rotifera	Eurotatoria	Bdelloidea	Philodinidae	Rotaria	Rotaria rotatoria	BOLD:AAZ1589
	Rotifera	Eurotatoria	Bdelloidea	Philodinidae	Rotaria	Rotaria rotatoria	BOLD:ACH5544
	Rotifera	Eurotatoria	Ploima	Brachionidae	Keratella	Keratella cochlearis	BOLD:ACH9564
"TYPO" Species with Synonymy or errors/typo in Taxonomy
	Annelida	Polychaeta	Phyllodocida	Nereididae	Hediste, Nereis	Hediste diversicolor, Nereis diversicolor	BOLD:AAB1936
	Arthropoda	Branchiopoda	Diplostraca	Podonidae	Podon	Podon leuckarti, Podon leuckartii	BOLD:AAD4606
	Arthropoda	Insecta	Plecoptera	Capniidae	Capnopsis	Capnopsis schilleri, Capnopsis chilleri	BOLD:AAK2653
	Rotifera	Eurotatoria, Bdelloidea	Bdelloidea	Philodinidae	Philodina	Philodina flaviceps	BOLD:ABX0459
	Rotifera	Eurotatoria, Bdelloidea	Bdelloidea	Philodinidae	Philodina	Philodina flaviceps	BOLD:ACE5694
	Rotifera	Eurotatoria, Bdelloidea	Bdelloidea	Philodinidae	Rotaria	Rotaria rotatoria	BOLD:AAZ1589
	Rotifera	Eurotatoria, Bdelloidea	Bdelloidea	Philodinidae	Rotaria	Rotaria rotatoria	BOLD:ACH5544
	Rotifera	Eurotatoria, Monogononta	Ploima	Brachionidae	Keratella	Keratella cochlearis	BOLD:ACH9564
							BOLD:ACH9568
