## Supplementary material for "A rapid urban biodiversity blitz using aquatic environmental DNA": Table S5

### Sheet: Terrestrial BINs
Site	Sample IDs	Phylum	Class	Order	Family	Genus	Species	BIN
pond_Havstein_golf_course	TRD_1/2
		Arthropoda	Collembola	Symphypleona	Sminthuridae	Sminthurus	Sminthurus viridis	BOLD:ACH7038
		Chordata	Aves	Anseriformes	Anatidae	N.A.	N.A.	BOLD:ABZ2942
		Chordata	Aves	Anseriformes	Anatidae	Anas	N.A.	BOLD:AAA8100
		Chordata	Aves	Charadriiformes	Laridae	Chroicocephalus	N.A.	BOLD:AAB7722
		Chordata	Aves	Charadriiformes	Laridae	Larus	N.A.	BOLD:ACE9128
		Chordata	Mammalia	Primates	Hominidae	Homo	Homo sapiens	BOLD:AAA0001
Theisendammen	TRD_3/4
		Annelida	Clitellata	Haplotaxida	Lumbricidae	Aporrectodea	Aporrectodea rosea	BOLD:AAA2179
		Annelida	Clitellata	Haplotaxida	Lumbricidae	Dendrobaena	Dendrobaena octaedra	BOLD:AAA4681
		Arthropoda	Collembola	Entomobryomorpha	N.A.	N.A.	N.A.	BOLD:ADS1758
		Arthropoda	Insecta	Hemiptera	Cicadellidae	N.A.	N.A.	BOLD:ACY1318
		Arthropoda	Insecta	Hymenoptera	Braconidae	Ephedrus	N.A.	BOLD:ADL6892
		Chordata	Aves	Charadriiformes	Laridae	Larus	N.A.	BOLD:ACE9128
pond_Sverresborg_museum	TRD_5/6
		Chordata	Mammalia	Primates	Hominidae	Homo	Homo sapiens	BOLD:AAA0001
Ilabekken_at_Bleikvollen	TRD_7/8
		Annelida	Clitellata	Haplotaxida	Lumbricidae	N.A.	N.A.	BOLD:AAB2558
		Annelida	Clitellata	Haplotaxida	Lumbricidae	N.A.	N.A.	BOLD:AAB2557
		Annelida	Clitellata	Haplotaxida	Lumbricidae	N.A.	N.A.	BOLD:AAA6233
		Annelida	Clitellata	Haplotaxida	Lumbricidae	Eiseniella	Eiseniella tetraedra	BOLD:AAB7510
		Annelida	Clitellata	Haplotaxida	Lumbricidae	Lumbricus	N.A.	BOLD:AAV0356
		Annelida	Clitellata	Haplotaxida	Lumbricidae	Lumbricus	Lumbricus castaneus	BOLD:ABZ1199
		Annelida	Clitellata	Haplotaxida	Lumbricidae	Octolasion	Octolasion cyaneum	BOLD:ADM7186
		Arthropoda	Arachnida	Opiliones	Phalangiidae	Mitopus	Mitopus morio	BOLD:AAU0453
		Arthropoda	Collembola	Entomobryomorpha	N.A.	N.A.	N.A.	BOLD:ADS1758
		Arthropoda	Collembola	Poduromorpha	Hypogastruridae	Ceratophysella	N.A.	BOLD:ABZ0570
		Arthropoda	Collembola	Symphypleona	Sminthuridae	Sminthurus	Sminthurus viridis	BOLD:ACI0596
		Arthropoda	Insecta	Coleoptera	Carabidae	Pterostichus	Pterostichus melanarius	BOLD:AAC0661
		Arthropoda	Insecta	Coleoptera	Ptinidae	Ptinus	Ptinus fur	BOLD:ABA1709
		Arthropoda	Insecta	Diptera	Pallopteridae	Palloptera	Palloptera umbellatarum	BOLD:ACB4859
		Arthropoda	Insecta	Hemiptera	Cicadellidae	N.A.	N.A.	BOLD:ABU9685
		Arthropoda	Insecta	Lepidoptera	Tortricidae	Epinotia	Epinotia tenerana	BOLD:AAD1776
Pirsenteret	TRD_9/10
		Annelida	Clitellata	Haplotaxida	Lumbricidae	Lumbricus	N.A.	BOLD:AAA7354
		Arthropoda	Collembola	Entomobryomorpha	Isotomidae	Isotomurus	N.A.	BOLD:AAA5271
		Chordata	Mammalia	Primates	Hominidae	Homo	Homo sapiens	BOLD:AAA0001
Korsvika	TRD_11/12
		Arthropoda	Insecta	Lepidoptera	Tortricidae	Epinotia	Epinotia tenerana	BOLD:AAD1776
		Annelida	Clitellata	Haplotaxida	Lumbricidae	Lumbricus	Lumbricus castaneus	BOLD:ABZ1199
		Chordata	Mammalia	Artiodactyla	Suidae	Sus	Sus scrofa	BOLD:AAA3445
		Chordata	Mammalia	Primates	Hominidae	Homo	Homo sapiens	BOLD:AAA0001
Ringve_Botanical_Garden	TRD_13/14
		Chordata	Aves	Anseriformes	Anatidae	Anas	N.A.	BOLD:AAA8100
		Chordata	Mammalia	Primates	Hominidae	Homo	Homo sapiens	BOLD:AAA0001
Nidelva_at_Trondheim_Maritime_Museum	TRD_15/16
		Annelida	Clitellata	Haplotaxida	Lumbricidae	Eiseniella	Eiseniella tetraedra	BOLD:AAB7509
		Arthropoda	Collembola	Entomobryomorpha	Entomobryidae	Lepidocyrtus	N.A.	BOLD:AAO1574
		Arthropoda	Insecta	Coleoptera	Coccinellidae	Adalia	Adalia bipunctata	BOLD:AAH3316
		Arthropoda	Insecta	Lepidoptera	Tortricidae	Epinotia	Epinotia tenerana	BOLD:AAD1776
		Arthropoda	Malacostraca	Isopoda	Trichoniscidae	Trichoniscus	N.A.	BOLD:AAN7523
		Chordata	Mammalia	Artiodactyla	Bovidae	Bos	Bos taurus	BOLD:AAA2294
		Chordata	Mammalia	Primates	Hominidae	Homo	Homo sapiens	BOLD:AAA0001
Nidelva_at_Fylkesmannsboligen	TRD_17/18
		Annelida	Clitellata	Haplotaxida	Lumbricidae	Aporrectodea	Aporrectodea rosea	BOLD:AAA2179
		Annelida	Clitellata	Haplotaxida	Lumbricidae	Eiseniella	Eiseniella tetraedra	BOLD:AAB7509
		Arthropoda	Insecta	Coleoptera	Cantharidae	Cantharis	Cantharis figurata	BOLD:AAO3823
		Arthropoda	Insecta	Coleoptera	Carabidae	Carabus	Carabus nemoralis	BOLD:AAH2826
		Arthropoda	Insecta	Hymenoptera	Braconidae	Ephedrus	N.A.	BOLD:ADL6892
		Chordata	Mammalia	Artiodactyla	Bovidae	Bos	Bos taurus	BOLD:AAA2294
		Chordata	Mammalia	Primates	Hominidae	Homo	Homo sapiens	BOLD:AAA0001
Nidelva_at_Sluppen	TRD_20/21
		Arthropoda	Collembola	Entomobryomorpha	Isotomidae	Isotomurus	N.A.	BOLD:AAI5787
		Arthropoda	Collembola	Entomobryomorpha	Isotomidae	Isotomurus	Isotomurus plumosus	BOLD:ACT9581
		Chordata	Mammalia	Primates	Hominidae	Homo	Homo sapiens	BOLD:AAA0001
Madsjoen_at_IKEA	TRD_22/23
		Annelida	Clitellata	Enchytraeida	Enchytraeidae	Enchytraeus	N.A.	BOLD:AAT9793
		Annelida	Clitellata	Enchytraeida	Enchytraeidae	Enchytraeus	Enchytraeus buchholzi	BOLD:AAT9789
		Annelida	Clitellata	Haplotaxida	Lumbricidae	N.A.	N.A.	BOLD:ADJ9472
		Annelida	Clitellata	Haplotaxida	Lumbricidae	N.A.	N.A.	BOLD:AAA2509
		Annelida	Clitellata	Haplotaxida	Lumbricidae	N.A.	N.A.	BOLD:AAA6233
		Annelida	Clitellata	Haplotaxida	Lumbricidae	N.A.	N.A.	BOLD:AAA7664
		Annelida	Clitellata	Haplotaxida	Lumbricidae	N.A.	N.A.	BOLD:AAD4539
		Annelida	Clitellata	Haplotaxida	Lumbricidae	Aporrectodea	N.A.	BOLD:AAA2177
		Annelida	Clitellata	Haplotaxida	Lumbricidae	Aporrectodea	N.A.	BOLD:AAT9646
		Annelida	Clitellata	Haplotaxida	Lumbricidae	Aporrectodea	Aporrectodea rosea	BOLD:AAD1996
		Annelida	Clitellata	Haplotaxida	Lumbricidae	Aporrectodea	Aporrectodea rosea	BOLD:AAA2179
		Annelida	Clitellata	Haplotaxida	Lumbricidae	Eiseniella	Eiseniella tetraedra	BOLD:AAB7511
		Annelida	Clitellata	Haplotaxida	Lumbricidae	Eiseniella	Eiseniella tetraedra	BOLD:AAB7509
		Annelida	Clitellata	Haplotaxida	Lumbricidae	Lumbricus	N.A.	BOLD:ACI9738
		Annelida	Clitellata	Haplotaxida	Lumbricidae	Lumbricus	N.A.	BOLD:AAA7354
		Annelida	Clitellata	Haplotaxida	Lumbricidae	Lumbricus	Lumbricus castaneus	BOLD:AAT9003
		Annelida	Clitellata	Haplotaxida	Lumbricidae	Lumbricus	Lumbricus castaneus	BOLD:ABZ1199
		Annelida	Clitellata	Haplotaxida	Lumbricidae	Lumbricus	Lumbricus terrestris	BOLD:AAA2503
		Annelida	Clitellata	Haplotaxida	Lumbricidae	Lumbricus	Lumbricus terrestris	BOLD:AAA2505
		Annelida	Clitellata	Haplotaxida	Lumbricidae	Lumbricus	Lumbricus terrestris	BOLD:ABZ5168
		Arthropoda	Arachnida	Araneae	Theridiidae	Steatoda	Steatoda bipunctata	BOLD:AAD4292
		Arthropoda	Arachnida	Mesostigmata	Veigaiidae	Veigaia	Veigaia nemorensis	BOLD:ACQ8889
		Arthropoda	Arachnida	Trombidiformes	Erythraeidae	Balaustium	N.A.	BOLD:ACK1257
		Arthropoda	Chilopoda	Geophilomorpha	Geophilidae	Geophilus	N.A.	BOLD:ACT8937
		Arthropoda	Chilopoda	Geophilomorpha	Geophilidae	Geophilus	Geophilus flavus	BOLD:AAU3469
		Arthropoda	Collembola	Entomobryomorpha	Entomobryidae	Entomobrya	N.A.	BOLD:ADH9851
		Arthropoda	Collembola	Entomobryomorpha	Isotomidae	Isotomurus	N.A.	BOLD:AAI5787
		Arthropoda	Collembola	Poduromorpha	Hypogastruridae	Hypogastrura	Hypogastrura burkilli	BOLD:ADM2357
		Arthropoda	Collembola	Poduromorpha	Tullbergiidae	N.A.	N.A.	BOLD:ABW8709
		Arthropoda	Insecta	Coleoptera	Brentidae	Ischnopterapion	Ischnopterapion virens	BOLD:AAN6210
		Arthropoda	Insecta	Coleoptera	Brentidae	Synapion	Synapion ebeninum	BOLD:ACD0908
		Arthropoda	Insecta	Coleoptera	Carabidae	Carabus	Carabus nemoralis	BOLD:AAH2826
		Arthropoda	Insecta	Coleoptera	Carabidae	Patrobus	Patrobus atrorufus	BOLD:AAX1784
		Arthropoda	Insecta	Coleoptera	Carabidae	Pterostichus	Pterostichus melanarius	BOLD:AAC0661
		Arthropoda	Insecta	Coleoptera	Carabidae	Pterostichus	Pterostichus strenuus	BOLD:AAO1071
		Arthropoda	Insecta	Coleoptera	Latridiidae	Enicmus	N.A.	BOLD:ADV3294
		Arthropoda	Insecta	Coleoptera	Staphylinidae	Anotylus	Anotylus rugosus	BOLD:AAN4152
		Arthropoda	Insecta	Coleoptera	Staphylinidae	Leptacinus	N.A.	BOLD:AAO1025
		Arthropoda	Insecta	Diptera	Cecidomyiidae	N.A.	N.A.	BOLD:ACE8241
		Arthropoda	Insecta	Diptera	Cecidomyiidae	N.A.	N.A.	BOLD:ACL8421
		Arthropoda	Insecta	Diptera	Lonchopteridae	Lonchoptera	Lonchoptera bifurcata	BOLD:AAG9974
		Arthropoda	Insecta	Diptera	Sciaridae	Scatopsciara	N.A.	BOLD:AAN6431
		Arthropoda	Insecta	Diptera	Sciaridae	Scatopsciara	N.A.	BOLD:AAU6764
		Arthropoda	Insecta	Diptera	Sphaeroceridae	Spelobia	Spelobia clunipes	BOLD:ACF9400
		Arthropoda	Insecta	Diptera	Sphaeroceridae	Thoracochaeta	Thoracochaeta seticosta	BOLD:ACR7525
		Arthropoda	Insecta	Diptera	Tipulidae	Tipula	N.A.	BOLD:ACB7061
		Arthropoda	Insecta	Hemiptera	Cicadellidae	Speudotettix	Speudotettix subfusculus	BOLD:ACC0638
		Arthropoda	Insecta	Hymenoptera	Apidae	Bombus	N.A.	BOLD:AAC4378
		Arthropoda	Insecta	Hymenoptera	Apidae	Bombus	Bombus hypnorum	BOLD:AAB3227
		Arthropoda	Insecta	Lepidoptera	Gracillariidae	Phyllocnistis	N.A.	BOLD:ACX5473
		Arthropoda	Insecta	Lepidoptera	Noctuidae	Noctua	N.A.	BOLD:AAA2632
		Arthropoda	Insecta	Lepidoptera	Plutellidae	Rhigognostis	Rhigognostis senilella	BOLD:AAF7514
		Chordata	Aves	Anseriformes	Anatidae	Anas	N.A.	BOLD:AAA8100
		Chordata	Aves	Charadriiformes	Laridae	Larus	N.A.	BOLD:ACE9128
		Chordata	Mammalia	Lagomorpha	Leporidae	Lepus	N.A.	BOLD:AAJ1379
		Chordata	Mammalia	Primates	Hominidae	Homo	Homo sapiens	BOLD:AAA0001
		Mollusca	Gastropoda	Stylommatophora	Helicidae	Cepaea	Cepaea hortensis	BOLD:ACH8055
		Mollusca	Gastropoda	Stylommatophora	Hygromiidae	Trochulus	Trochulus hispidus	BOLD:ACI9420
Stokkbekken_upstream	TRD_24/25
		Annelida	Clitellata	Haplotaxida	Lumbricidae	N.A.	N.A.	BOLD:AAA6233
		Annelida	Clitellata	Haplotaxida	Lumbricidae	Aporrectodea	N.A.	BOLD:AAA2177
		Annelida	Clitellata	Haplotaxida	Lumbricidae	Aporrectodea	N.A.	BOLD:AAT9646
		Annelida	Clitellata	Haplotaxida	Lumbricidae	Aporrectodea	Aporrectodea rosea	BOLD:AAA2179
		Annelida	Clitellata	Haplotaxida	Lumbricidae	Dendrobaena	Dendrobaena octaedra	BOLD:AAA4681
		Annelida	Clitellata	Haplotaxida	Lumbricidae	Eiseniella	Eiseniella tetraedra	BOLD:AAB7509
		Annelida	Clitellata	Haplotaxida	Lumbricidae	Lumbricus	N.A.	BOLD:AAA7354
		Annelida	Clitellata	Haplotaxida	Lumbricidae	Lumbricus	Lumbricus terrestris	BOLD:ABZ5168
		Arthropoda	Collembola	Entomobryomorpha	Isotomidae	Isotomurus	N.A.	BOLD:AAI5787
		Arthropoda	Insecta	Coleoptera	Carabidae	Carabus	Carabus nemoralis	BOLD:AAH2826
		Arthropoda	Insecta	Lepidoptera	Noctuidae	Diarsia	Diarsia brunnea	BOLD:AAD6686
		Arthropoda	Insecta	Lepidoptera	Tortricidae	Epinotia	Epinotia tenerana	BOLD:AAD1776
		Arthropoda	Malacostraca	Isopoda	Trichoniscidae	Trichoniscus	N.A.	BOLD:AAN7523
		Chordata	Aves	Anseriformes	Anatidae	Anas	N.A.	BOLD:AAA8100
		Chordata	Mammalia	Primates	Hominidae	Homo	Homo sapiens	BOLD:AAA0001
Stokkbekken_downstream	TRD_26/27
		Annelida	Clitellata	Haplotaxida	Lumbricidae	N.A.	N.A.	BOLD:AAA6233
		Annelida	Clitellata	Haplotaxida	Lumbricidae	N.A.	N.A.	BOLD:AAD4539
		Annelida	Clitellata	Haplotaxida	Lumbricidae	Eiseniella	Eiseniella tetraedra	BOLD:AAB7509
		Annelida	Clitellata	Haplotaxida	Lumbricidae	Lumbricus	N.A.	BOLD:AAA7354
		Annelida	Clitellata	Haplotaxida	Lumbricidae	Lumbricus	Lumbricus castaneus	BOLD:ABZ1199
		Annelida	Clitellata	Haplotaxida	Lumbricidae	Lumbricus	Lumbricus terrestris	BOLD:ABZ5168
		Arthropoda	Collembola	Poduromorpha	Tullbergiidae	N.A.	N.A.	BOLD:ACG6519
		Arthropoda	Collembola	Symphypleona	Dicyrtomidae	Dicyrtoma	Dicyrtoma fusca	BOLD:ACJ5322
		Arthropoda	Insecta	Coleoptera	Carabidae	Pterostichus	Pterostichus melanarius	BOLD:AAC0661
		Arthropoda	Insecta	Diptera	Anthomyiidae	Egle	N.A.	BOLD:AAI6228
		Arthropoda	Insecta	Hymenoptera	Apidae	Bombus	Bombus hypnorum	BOLD:AAB3227
		Arthropoda	Insecta	Hymenoptera	Apidae	Bombus	Bombus pratorum	BOLD:AAD4735
		Arthropoda	Insecta	Hymenoptera	Tenthredinidae	Dolerus	N.A.	BOLD:ABZ0656
		Arthropoda	Insecta	Lepidoptera	Tortricidae	Epinotia	Epinotia tenerana	BOLD:AAD1776
		Chordata	Aves	Anseriformes	Anatidae	Anas	N.A.	BOLD:AAA8100
		Chordata	Mammalia	Primates	Hominidae	Homo	Homo sapiens	BOLD:AAA0001
Leangenbekken	TRD_28/29
		Annelida	Clitellata	Haplotaxida	Lumbricidae	N.A.	N.A.	BOLD:ADJ9472
		Annelida	Clitellata	Haplotaxida	Lumbricidae	N.A.	N.A.	BOLD:AAB2557
		Annelida	Clitellata	Haplotaxida	Lumbricidae	N.A.	N.A.	BOLD:AAA6233
		Annelida	Clitellata	Haplotaxida	Lumbricidae	N.A.	N.A.	BOLD:AAA7664
		Annelida	Clitellata	Haplotaxida	Lumbricidae	Allolobophora	Allolobophora chlorotica	BOLD:AAA2169
		Annelida	Clitellata	Haplotaxida	Lumbricidae	Allolobophora	Allolobophora chlorotica	BOLD:ACF3429
		Annelida	Clitellata	Haplotaxida	Lumbricidae	Aporrectodea	N.A.	BOLD:AAA2177
		Annelida	Clitellata	Haplotaxida	Lumbricidae	Aporrectodea	Aporrectodea caliginosa	BOLD:ACQ4883
		Annelida	Clitellata	Haplotaxida	Lumbricidae	Aporrectodea	Aporrectodea rosea	BOLD:AAD1996
		Annelida	Clitellata	Haplotaxida	Lumbricidae	Aporrectodea	Aporrectodea rosea	BOLD:AAA2179
		Annelida	Clitellata	Haplotaxida	Lumbricidae	Dendrodrilus	Dendrodrilus rubidus	BOLD:ACV7159
		Annelida	Clitellata	Haplotaxida	Lumbricidae	Eiseniella	Eiseniella tetraedra	BOLD:AAB7511
		Annelida	Clitellata	Haplotaxida	Lumbricidae	Eiseniella	Eiseniella tetraedra	BOLD:AAB7509
		Annelida	Clitellata	Haplotaxida	Lumbricidae	Lumbricus	N.A.	BOLD:AAA7354
		Annelida	Clitellata	Haplotaxida	Lumbricidae	Lumbricus	Lumbricus castaneus	BOLD:ABZ1199
		Annelida	Clitellata	Haplotaxida	Lumbricidae	Lumbricus	Lumbricus terrestris	BOLD:AAA2505
		Annelida	Clitellata	Haplotaxida	Lumbricidae	Lumbricus	Lumbricus terrestris	BOLD:ABZ5168
		Annelida	Clitellata	Haplotaxida	Lumbricidae	Octolasion	Octolasion tyrtaeum	BOLD:AAC2666
		Annelida	Clitellata	Haplotaxida	Lumbricidae	Octolasion	Octolasion tyrtaeum	BOLD:ACF5855
		Arthropoda	Arachnida	Araneae	Linyphiidae	Porrhomma	Porrhomma pygmaeum	BOLD:ADK6865
		Arthropoda	Arachnida	Araneae	Theridiidae	Phylloneta	Phylloneta sisyphia	BOLD:AAO4373
		Arthropoda	Arachnida	Opiliones	Phalangiidae	Mitopus	Mitopus morio	BOLD:AAU0454
		Arthropoda	Collembola	Entomobryomorpha	Entomobryidae	N.A.	N.A.	BOLD:ACE3707
		Arthropoda	Collembola	Entomobryomorpha	Entomobryidae	N.A.	N.A.	BOLD:ACX3201
		Arthropoda	Collembola	Entomobryomorpha	Isotomidae	N.A.	N.A.	BOLD:ADE4036
		Arthropoda	Collembola	Entomobryomorpha	Isotomidae	Isotoma	N.A.	BOLD:AAO1587
		Arthropoda	Collembola	Entomobryomorpha	Isotomidae	Isotomurus	N.A.	BOLD:AAI5787
		Arthropoda	Collembola	Entomobryomorpha	Tomoceridae	Tomocerus	N.A.	BOLD:ACJ1722
		Arthropoda	Collembola	Entomobryomorpha	Tomoceridae	Tomocerus	Tomocerus minor	BOLD:AAB5440
		Arthropoda	Collembola	Poduromorpha	Hypogastruridae	Ceratophysella	N.A.	BOLD:ABZ0570
		Arthropoda	Collembola	Poduromorpha	Neanuridae	N.A.	N.A.	BOLD:AAD6803
		Arthropoda	Collembola	Poduromorpha	Onychiuridae	N.A.	N.A.	BOLD:ADW0103
		Arthropoda	Insecta	Coleoptera	Carabidae	Amara	N.A.	BOLD:AAZ7709
		Arthropoda	Insecta	Coleoptera	Carabidae	Bembidion	Bembidion deletum	BOLD:AAO0677
		Arthropoda	Insecta	Coleoptera	Carabidae	Carabus	Carabus nemoralis	BOLD:AAH2826
		Arthropoda	Insecta	Coleoptera	Carabidae	Loricera	Loricera pilicornis	BOLD:AAN3688
		Arthropoda	Insecta	Coleoptera	Carabidae	Pterostichus	Pterostichus melanarius	BOLD:AAC0661
		Arthropoda	Insecta	Coleoptera	Curculionidae	Leiosoma	Leiosoma deflexum	BOLD:ACP6235
		Arthropoda	Insecta	Coleoptera	Curculionidae	Sciaphilus	Sciaphilus asperatus	BOLD:AAD5565
		Arthropoda	Insecta	Coleoptera	Latridiidae	Enicmus	N.A.	BOLD:ADV3294
		Arthropoda	Insecta	Coleoptera	Staphylinidae	Anotylus	Anotylus rugosus	BOLD:AAN4152
		Arthropoda	Insecta	Coleoptera	Staphylinidae	Tachinus	N.A.	BOLD:AAM9922
		Arthropoda	Insecta	Diptera	Cecidomyiidae	N.A.	N.A.	BOLD:ACE8241
		Arthropoda	Insecta	Diptera	Mycetophilidae	Mycetophila	Mycetophila fungorum	BOLD:ABU7342
		Arthropoda	Insecta	Diptera	Scathophagidae	Scathophaga	N.A.	BOLD:AAD0853
		Arthropoda	Insecta	Diptera	Sphaeroceridae	Leptocera	Leptocera fontinalis	BOLD:ACB5695
		Arthropoda	Insecta	Diptera	Trichoceridae	Trichocera	Trichocera maculipennis	BOLD:ABA7148
		Arthropoda	Insecta	Hemiptera	Psyllidae	Cacopsylla	Cacopsylla brunneipennis	BOLD:ACR1736
		Arthropoda	Insecta	Hymenoptera	Apidae	Apis	N.A.	BOLD:AAA2326
		Arthropoda	Insecta	Hymenoptera	Apidae	Bombus	N.A.	BOLD:AAB1060
		Arthropoda	Insecta	Hymenoptera	Braconidae	Exotela	Exotela lonicerae	BOLD:ACT8896
		Arthropoda	Insecta	Hymenoptera	Vespidae	Dolichovespula	N.A.	BOLD:AAM3988
		Arthropoda	Insecta	Lepidoptera	Gracillariidae	Caloptilia	Caloptilia rufipennella	BOLD:AAE3419
		Arthropoda	Insecta	Lepidoptera	Noctuidae	Diarsia	N.A.	BOLD:ACE8687
		Arthropoda	Insecta	Lepidoptera	Tortricidae	Epinotia	Epinotia tenerana	BOLD:AAD1776
		Arthropoda	Malacostraca	Isopoda	Oniscidae	Oniscus	Oniscus asellus	BOLD:ADK9123
		Chordata	Aves	Charadriiformes	Laridae	Larus	N.A.	BOLD:ACE9128
		Chordata	Mammalia	Artiodactyla	Bovidae	Bos	Bos taurus	BOLD:AAA2294
		Chordata	Mammalia	Artiodactyla	Cervidae	Cervus	N.A.	BOLD:AAC6598
		Chordata	Mammalia	Carnivora	Mustelidae	Meles	Meles meles	BOLD:ACF2362
		Chordata	Mammalia	Primates	Hominidae	Homo	Homo sapiens	BOLD:AAA0001
		Mollusca	Gastropoda	Stylommatophora	Helicidae	Cepaea	Cepaea hortensis	BOLD:ACH8055
		Tardigrada	Eutardigrada	Parachaela	Hypsibiidae	Ramazzottius	Ramazzottius oberhaeuseri	BOLD:ACH8268
Ostmarkneset_at_Ladekaia	TRD_30/31
		Annelida	Clitellata	Haplotaxida	Lumbricidae	Eiseniella	Eiseniella tetraedra	BOLD:AAB7510
		Annelida	Clitellata	Haplotaxida	Lumbricidae	Lumbricus	N.A.	BOLD:AAA7354
		Arthropoda	Arachnida	Araneae	Tetragnathidae	Meta	Meta menardi	BOLD:AAF9666
		Arthropoda	Collembola	Entomobryomorpha	Isotomidae	Desoria	Desoria olivacea	BOLD:AAI9454
		Arthropoda	Collembola	Entomobryomorpha	Isotomidae	Isotomurus	N.A.	BOLD:AAO1741
		Arthropoda	Insecta	Lepidoptera	Tortricidae	Epinotia	Epinotia tenerana	BOLD:AAD1776
		Arthropoda	Symphyla	Mysida	Scutigerellidae	Scutigerella	N.A.	BOLD:AAH9724
		Chordata	Mammalia	Primates	Hominidae	Homo	Homo sapiens	BOLD:AAA0001
